# A single-cell transcriptome atlas during Cashmere goat hair follicle morphogenesis

**DOI:** 10.1101/2020.01.30.926287

**Authors:** Wei Ge, Wei-Dong Zhang, Yue-Lang Zhang, Yu-Jie Zheng, Fang Li, Shan-He Wang, Jin-Wang Liu, Shao-Jing Tan, Zi-Hui Yan, Lu Wang, Wei Shen, Lei Qu, Xin Wang

## Abstract

Cashmere, also known as soft gold, is produced from the secondary hair follicles in Cashmere goats and it’s therefore of significance to investigate the molecular profiles during Cashmere goat hair follicle development. However, our current understanding of the machinery underlying Cashmere goat hair follicle remains largely unexplored and researches regarding hair follicle development mainly used the mouse as a research model. To provides comprehensively understanding on the cellular heterogeneity and cell lineage cell fate decisions, we performed single-cell RNA sequencing on 19,705 single cells from induction (embryonic day 60), organogenesis (embryonic day 90) and cytodifferentiation (embryonic day 120) stages of fetus Cashmere goat dorsal skin. Unsupervised clustering analysis identified 16 cell clusters and their corresponding cell types were also unprecedentedly characterized. Based on the lineage inference, we revealed detailed molecular landscape along the dermal and epidermal cell lineage developmental pathways. Notably, by cross-species comparasion of single cell data with murine model, we revelaed conserved programs during dermal condensate fate commitment and the heterochrony development of hair follicle development between mouse and Cashmere goat were also discussed here. Our work here delineate unparalleled molecular profiles of different cell populations during Cashmere goat hair follicle morphogenesis and provide a valuable resource for identifying biomarkers during Cashmere goat hair follicle development.
