## Supplemental Figure 4 for "A single-cell transcriptome atlas during Cashmere goat hair follicle morphogenesis"

### Sheet: All_signature_genes
mice_IRS_1	mice_IRS_2	mice_Hair_shaft	Goat_fate1_hair_shaft_2	Goat_fate1_hair_shaft_1	Goat_fate2_IRS
ATF3	ICK	LHX2	ID3	H2AFZ	EFHD1
TPPP3	TMSB4X	STMN1	ID1	ENSCHIG00000010553	SPP1
LGALS3	S100A11	PTN	ENSCHIG00000020804	DCN	LAP3
ANXA2	SFN	MT2	ENSCHIG00000026788	ENSCHIG00000018473	LGALS3
CALM4	LGALS7	HMGB1	MSX1	KITLG	CA2
FOS	DMKN	CADM1	KRT35	ALDH1A3	FABP3.1
LY6D	KRTDAP	SHH	MGST3	ENSCHIG00000007655	CRYAB
KRT79	H19	PTMA	DAPL1	SLC39A10	ENSCHIG00000016311
AHNAK2	KRT15	NRP2	BAMBI	ENSCHIG00000011284	SBSN
ANXA1	KRT14	DCN	SLC3A2	ENSCHIG00000023552	KLK7
ANXA8	KRT5	PDGFA	HSPB8	NPTX2	KLK10
PERP	KRT1	KRTAP17-1	AHCY	CENPF	KRT10
DUSP1	STFA1	KRT28	ENSCHIG00000011302	RANBP1	KRT17
CDKN1A	BC100530	MYCN	NME2	HSPD1	METRNL
NEAT1	STFA3	CNTFR	ENSCHIG00000026301	TUBA1B	CST6
IER2	FTH1	TK1	DLX2	ENSCHIG00000011113	TUBB2A
ZFP36	IGFBP2	UCP2	JAG1	KRT19	LY6G6D
JUND	KRT10	CUX1	SELENBP1	MT3	ENSCHIG00000023504
CCL27A	AQP3	H2AFV	TUBA4A	SNRPB	ENSCHIG00000021789
JUNB	TACSTD2	IGFBP7	HOXC13	FBL	KRT4
EGR1	KLF5	PBK	HS3ST2	TOP2A	KRT1
CCER2	KLF4	DUT	ENSCHIG00000018361	UBE2S	KRT85
CAPNS2	COL17A1	PTCH2	SLC25A5	H2AFV	ENSCHIG00000022057
POU3F1	NDUFA4L2	SP5	STK17A	MYCN	SPINK5
S100A16	DLK2	CTSL	NOP56	ENSCHIG00000023816	LYPD2
LMNA	FGFBP1	FN1	ENSCHIG00000022624	MIF	KRTDAP
URAH	SERPINB10	CCND1	ENSCHIG00000010709	HNRNPA2B1	KRT14
TGFBI	GAS1	SLC40A1	ENSCHIG00000023343	RNASEH2C	ENSCHIG00000021894
JUN	HBB-BS	ALCAM	DBI	VDAC1	ENSCHIG00000000311
ITM2B	PKP1	HOXC13	GNMT	ENSCHIG00000008839	GPRC5D
JUP	GLTP	PRSS35	PHGDH	MCM7	ENSCHIG00000025510
PKP3	S100A10	3632451O06RIK	SDR16C5	UHRF1	ENSCHIG00000021923
MALL	DSP	COL27A1	PSMB2	CENPW	KRT5
PRKCDBP	WNT7B	MFAP2	ENSCHIG00000023278	SPC24	KRT7
FST	POSTN	ASCL4	HSPH1	HNRNPM	CDKN1A
NBL1	WNT4	TBX1	FDPS	HSP90AB1	BARX2
ACKR4	AHNAK	BMP4	ENSCHIG00000005522	HSP90AA1	TM4SF1
HSPB1	SERPINB5	TSPAN18	SLC30A1	ENSCHIG00000027118	S100A11
SOCS3	GSTO1	CCDC34	B9D1	ENSCHIG00000009467	GSDMA
ANXA7	HBA-A1	DEK	CKB	DEK	SOX9
KLK10	TXNDC17	CDK4	MBD2	SSRP1	AREG
CLCA3A2	MALAT1	LBH	NOLC1	PSMA7	HSPB1
DEFB1	IFITM3	MT1	MDH2	ENSCHIG00000027003	KLF5
CYR61	ENDOU	FAM13A	CTSV	DKC1	KLK12
CKMT1	KLF3	MSX2	MRPL11	MCM5	SLC40A1
BARX2	RNH1	ARL4C	ENSCHIG00000019835	RUVBL1	DSC1
SBSN	FAM162A	TGFB2	ENSCHIG00000014708	ATP5MC3	ENSCHIG00000013135
RNASE4	HBA-A2	MSX1	IDI1	ENSCHIG00000010548	ANXA1
PSAP	SLC1A3	BACH2	PCSK1	TXNDC17	KRTAP11-1
CFAP57	MAFB	EPCAM	EIF4A1	TKT	DSP
KLF2	H60C	TIPIN	ENSCHIG00000000131	ENSCHIG00000007534	ENDOD1
SDR16C5	RAB38	CHST2	CHD7	CUX1	KLK6
S100A14	OAT	APOE	ENSCHIG00000022058	ENSCHIG00000016273	ENSCHIG00000018684
CLDN1	SATB1	PDZRN3	PSMD8	SRSF7	CALML5
KLF6	GNAI1	PPIA	ATP5F1B	KRTCAP3	ENSCHIG00000012213
PPP1R14C	NFKBIA	CD200	ENSCHIG00000023424	BUD23	CLTB
CDH13	PENK	ETV4	LRAT	IQGAP2	KRT80
HIST1H1C	PDLIM1	RBM3	PGP	ENSCHIG00000025136	ENSCHIG00000024345
LYPD3	LYPD6B	KRT35	SRPK1	ENSCHIG00000016881	VSIG8
DSG1A	DGCR6	WIPI1	DNTTIP2	SAE1	ENSCHIG00000010216
IFNGR1	TMEM45A	TGFB1	PSMB4	LMNB1	CRBP2
SDR16C6	ITGA6	ABI3BP	SERBP1	SMC2	ENSCHIG00000016845
1810011O10RIK	FOSB	DMD	NDUFV1	LSM7	MGST1
RAB25	SPARC	DENND1A	LEF1	SMARCC1	ENSCHIG00000026725
BTG2	AVPI1	HNRNPA1	NAA10	MT2A	PLCD1
PTHLH	PTRF	SMS	CDV3	SMC4	ENSCHIG00000018248
DHX32	FAM25C	IL11RA1	YBX3	MIS18BP1	TIPARP
SH3D21	PPL	IGSF9	HSPA6	TRIP13	TXN
KRT7	LMO1	TIMP3	EPRS	LYAR	ITM2B
TAGLN2	FOSL2	GCLM	DHX29	ENSCHIG00000020079	DSG1
SOSTDC1	CSTA1	FXYD6	ENSCHIG00000026099	RFC4	GDPD3
DST	SDC1	LAP3	HSCB	KIF20B	MT4
ACSBG1	EHD2	UBE2T	ACAA2	FKBP4	SERPINA12
TRIM29	FABP5	BNC2	ACSL3	SFPQ	EHF
SLC22A4	BTG1	SLC25A5	ENSCHIG00000022798	TMPO	ENSCHIG00000008585
DSTN	SLC2A1	LGR5	PRR5L	SRRT	KLF4
IL20RB	ALDOA	RASL11A	MVK	ENSCHIG00000010894	SPINK6
TMEM40	KCNK2	PCNA	NME1	SNRPD1	TXNIP
PPP1R14A	ALDH3B2	HNRNPDL	EIF5	PTBP1	SFN
TSC22D3	POU2F3	OVOL2	SLTM	ENSCHIG00000016679	HEBP2
CLU	MEGF6	H1F0	HDAC1	NASP	GSN
MAPKAPK3	IL17RC	DDX39B	EIF2S3B	PABPN1	CSTA
DTX2	MGST3	MCM2	ENSCHIG00000019700	ENSCHIG00000022463	EMP1
KLK11	WNT10A	FZD1	APOO	SNRPA1	CLDN4
TNK1	CNN2	BCL2	CIAPIN1	LBR	ENSCHIG00000022648
MAP1LC3B	SULT5A1	BGN	ENSCHIG00000010289	ENSCHIG00000006730	RORA
ADRB2	PYCARD	MCM5	KIF21A	HIST1H1B	FAM129A
PSAPL1	ASPRV1	ADAMTS17	ENSCHIG00000005671	EFNB1	SULT2B1
LGALS9	CDH1	MCM7	GJA1	TPX2	ENSCHIG00000014152
RAPGEFL1	RAB3D	FAM134B	RPL8	ALDH7A1	MMP7
ECH1	MGST1	CDC25B	CCND1	CACYBP	CSRP2
DNAJB1	CALM5	HMGCS2	ENSCHIG00000018658	GALK1	SERPINA1
KRT17	TSC22D1	NOTUM	ENSCHIG00000019289	CENPE	ENSCHIG00000025839
SYTL1	EZR	GTF2IRD1	ENSCHIG00000013308	DDX18	S100A2
DUSP22	RHOV	MT4	ENSCHIG00000024887	NT5C	PDZK1IP1
CTSH	AHR	MYCL	PSMB1	PPA2	GADD45B
IRX4	ASS1	CLDN10	ENSCHIG00000013087	PPA1	ENSCHIG00000025067
GSN	SH3BGRL3	SRSF9	CCT7	KIF22	ACSL1
AGRP	METRNL	DLX2	RPL18	EMG1	CNFN
GJB4	WNT16	RFC4	SLC35G1	GPNMB	DSG4
GATA3	TRIM7	UNG	BAG3	CMTM8	AHSG
RASSF10	IRX3	GJA1	MRPS25	NSMCE4A	ENSCHIG00000020673
CEBPA	SPTSSA	CDH3	GARS	NCAPG	ENSCHIG00000004467
GLTSCR2	NAB1	MTMR7	NIFK	ENSCHIG00000015711	APCDD1
CD59A	NEBL	GALNT12	EEF1E1	TALDO1	HES1
IL22RA2	ELL2	HAT1	ENSCHIG00000012554	CKAP2	SPPL3
NUPR1	LAD1	MGP	TTLL7	NEK2	BBOX1
HIST1H2BC	ZFP750	KRT27	ENSCHIG00000021078	PARP1	ENSCHIG00000007635
ACAA2	KRT16	EDAR	PSMD7	RPL26L1	SEMA3F
CD109	CTSC	APITD1	NDUFB9	RRM1	ENSCHIG00000018895
PLA2G2F	PPP1R14B	SSRP1	UTP18	MED21	CASP14
TMEM43	LY6G6C	LSM4	ACOT7	PRRC2C	ENSCHIG00000026143
2310007B03RIK	NPL	ARG2	SLC44A1	WNT10A	SLC12A2
ACOT9	PSME2	ADGRG1	RHOV	C9orf3	TSPO
PLTP	ANXA5	CASZ1	PCDH7	SLC7A1	ELF5
CAR13	ANKRD22	2010111I01RIK	CDC34	CLSPN	FAM49A
APOC1	HCFC1R1	SERTAD4	ENSCHIG00000017227	ENSCHIG00000012507	KRT33A
CISH	ATP2B4	MCM6	SMARCA4	SRRM2	SERPINB5
OCIAD2	TMPRSS4	FAM107B	EXOSC4	USP1	THEM5
FBXO32	PGLYRP4	NRTN	BZW1	SMC1A	ENSCHIG00000012557
EMP1	CELSR1	PTMS	BMP4	DNPH1	PLBD1
PLBD1	ZFP36L1	FKBP1A	MTCH2	ENSCHIG00000026692	KLC3
NFKBIZ	SMAGP	UBA2	EIF5B	CCT8	TMBIM6
SKINT1	FIGF	SAP30	PDCD4	ATAD2	CLDND1
LIFR	CES2G	STXBP6	TXNRD1	WNT5A	ENSCHIG00000014336
SPSB2	COTL1	RFC2	S100A8	SAP30	ENSCHIG00000005556
GM26802	RGMB	ACAT1	NUP210	PRDX4	SGK1
DOK4	BEX1	UBALD2	NDUFB10	PHB2	ENSCHIG00000013424
DSC3	MYOF	SOX21	PAWR	PRKAR1A	TPM1
VAMP8	CST6	NCAM1	ENSCHIG00000000050	STK39	GNG2
ITPKC	NENF	SYCE2	MRPL16	GPAT2	ARHGAP18
GNA14	KLK7	FTL1	ENSCHIG00000015149	ALDH18A1	SRI
HADH	CSTB	MRFAP1	MRPS5	SUZ12	CST3
NR4A1	CARD10	HNRNPK	ASS1	ENY2	FABP9
IL1RN	IRX5	UBB	MREG	CALR	GABRP
PLPP2	BAIAP2	LGR6	HSPA5	SNRNP40	ENSCHIG00000019803
ZBTB7B	CDS1	BNC1	CNDP2	ENDOG	ENSCHIG00000013362
GLO1	PVRL4	TRIM32	ENSCHIG00000019224	ENSCHIG00000000248	RNF149
RIN2	HOTAIRM1	NRM	ENSCHIG00000018071	REX1BD	GAN
PPP1R13L	IGF2	SNRPB	HSPA14	43717	CPEB2
IFI27	SH2D4A	GLI1	GNL3	HPF1	KRTAP3-1
TPPP	SEPW1	ANK	GATM	PPM1G	NPPB
FAM71A	NGF	MOXD1	NDUFS7	ANP32E	AFDN
NIPAL2	P3H4	PCDH19	MKKS	SHH	BHLHE40
HTRA1	MEIS2	IMPDH2	ENSCHIG00000004619	TGS1	BCO2
ZC3HAV1	EVPL	TMTC4	EIF3A	SYNCRIP	ENSCHIG00000021073
ACTG1	WNT3A	CTXN1	GSPT1	ATP1A1	KRT77
ASAH1	HAGH	EFNB1	WLS	ENSCHIG00000014572	CD44
EFNA3	FAM46A	LTBP1	DNAJC21	PRMT1	ENSCHIG00000016840
CAPG	VWA2	SHISA2	RPS3	ENSCHIG00000023286	HTATIP2
SFXN3	SEMA3F	MYB	OAZ1	EBNA1BP2	SCEL
TAX1BP3	HPGDS	HOXB6	PPME1	TCP1	ENSCHIG00000010511
TOB1	PAK6	SYTL4	ELOC	NEO1	NDRG2
LAMP2	GDPD2	CENPP	LRRC42	CDCA8	NRG2
GPR87	THBS1	PRPS2	PSMA4	DBF4	IL1F10
CDC42EP5	VWA5A	LINGO1	CCT2	DNAJC8	CRYGN
IL34	TMEM176B	DLX3	VARS	DDX46	ENSCHIG00000020660
YPEL3	HBB-BT	SH3BP4	INSIG1	NUF2	ALOX15B
PPP3CA	MGLL	LFNG	GTF2F2	ENSCHIG00000015674	GLTP
KIF26A	IGFBP3	DAZAP1	KRT84	IGFBP5	HEPHL1
DYNLT3	ANXA6	LAMC1	PADI3	HDGF	KCNK7
PLCD1	POPDC3	PTCH1	H2AFJ	LHX2	ACP5
AGR3	SMTNL2	NUDT21	EIF4G2	KLF13	MGP
RGMA	PLEC	SLC16A7	AP2S1	BNC1	SLC16A11
IL1R2	FAM81A	ACSL3	ADM	ENSCHIG00000027039	ENSCHIG00000024891
USE1	OSTF1	SCMH1	GTPBP4	TUBB	ENSCHIG00000012183
SERHL	SERPINB7	WBP5	ENSCHIG00000022487	PAPSS1	TSPAN33
LGALS8	AIG1	FOXM1	GAMT	THOC6	ENSCHIG00000002248
DGKA	EEF2K	CISD2	GLDN	ENSCHIG00000001147	ENSCHIG00000011535
PLEKHG6	ELOVL4	LGMN	MRPL4	SF3B2	ENSCHIG00000018247
SPTBN2	NDRG1	TGFB3	DCTN6	ENSCHIG00000009758	AHNAK
LY96	2610528A11RIK	PRDX4	ISG17	NUDT21	ENSCHIG00000004461
PLET1	MYC	CDC42EP3	MTDH	NT5DC2	CAST
CAV2	GCAT	H3F3A	ENSCHIG00000023970	SGO1	FGF21
CBLC	ABCG2	BMP7	FMN1	ENSCHIG00000016923	STAP2
CIDEA	SPATS2L	CDKN2C	PSMA5	ENSCHIG00000019264	ITPRID2
SLC2A5	CD82	PLGRKT	ATAD2B	WDR43	ENSCHIG00000018033
RAB40C	SOX15	LGR4	SUCLA2	SLC39A6	TARS
PINK1	IL13RA1	TGM5	LYPLAL1	DNMT1	PTGR1
CBS	METTL7A1	RNF32	CYFIP2	ENSCHIG00000012259	PERP
GSTM1	POLR1D	TXNRD2	ENSCHIG00000009874	CCNB2	ENGASE
FAM234A	DDR1	HIST1H4I	ENSCHIG00000014599	C1QTNF12	SMTNL2
LIMK2	DBI	GAPDH	OLA1	DLX4	ENSCHIG00000007316
HSPA1A	PLIN3	CPXM1	PARK7	NDUFA10	ENSCHIG00000020535
TXNIP	P3H2	TRPV4	ENSCHIG00000025454	AURKB	CLDN1
ZBTB7C	PARM1	PKMYT1	EIF2S1	ENSCHIG00000024266	TMEM59
TMEM65	GGTA1	SARAF	CDK12	RPS10	MYO1B
PIM3	COL7A1	GOLGA7B	ENSCHIG00000027009	ENSCHIG00000014169	ENSCHIG00000014185
VSNL1	CDON	FAM60A	ENSCHIG00000022194	LIG1	ACSM1
TAPBP	MEF2A	SLC7A2	PSMC5	NDUFA12	ENSCHIG00000001703
CYP4B1	RSRP1	SOX13	RASL11A	43719	CFTR
IL1F5	RAB11A	GADD45G	EIF4G1	HNRNPAB	ENSCHIG00000013593
CAPN1	CHMP4B	ANAPC5	ENSCHIG00000009104	EXOSC8	STAR
TMPRSS13	LRRC1	RHBDL3	DDX10	BMS1	BAALC
FAM83H	HMGCS1	REXO2	ENSCHIG00000010625	ENSCHIG00000015482	PPP2R1B
POF1B	FAM129B	MYZAP	NAXE	RUVBL2	HS3ST6
TNC	THEM5	OIP5	PROM2	ENSCHIG00000021837	SLC39A8
NPC2	TUBB6	PKIG	ENSCHIG00000008256	DNAJC2	ZBTB7C
OVOL1	KDM5B	SMAD7	ENSCHIG00000003945	NDC80	UBC
TMEM246	CRYBG3	CHAF1B	ENSCHIG00000001441	ENSCHIG00000014929	IL18
STOM	ELOVL1	TM7SF3	PTPRE	LARP1B	CALD1
ANG	COL12A1	SEMA3B	ENSCHIG00000021551	EIF1AX	ENSCHIG00000023631
CNKSR1	NOTCH1	HMGA1-RS1	ENSCHIG00000009800	WIF1	IMPDH1
CLCA3A1	NET1	ORAI2	TOB1	ENSCHIG00000007298	ENSCHIG00000006134
TRPM1	EFNB2	MZT1	ENSCHIG00000009277	MRPS11	ENSCHIG00000012923
YPEL5	PLS3	APBB2	LAMTOR2	XRN2	ENSCHIG00000024818
NRAS	ORAI1	LSM8	HIST1H1D	PSMB3	KLF3
FAM177A	ITGB4	GSTM5	SDAD1	ENSCHIG00000009256	ENSCHIG00000012025
TNFRSF12A	WNK2	ST6GALNAC2	SLC7A5	PAFAH1B3	ENSCHIG00000025683
PLEK2	D8ERTD82E	EIF4EBP1	GHITM	DZIP1	ENSCHIG00000017081
SEMA4B	RALBP1	SLC39A8	USP16	NUP37	ENSCHIG00000000097
BCL10	TGFBR2	LRP4	RPS9	DDX39A	BUD31
P2RY1	EIF6	HNRNPF	MARS	ENSCHIG00000000879	CERS3
GJB3	DHRS7	RBBP4	DNAJC7	UBN1	MAB21L4
PARP10	ADH1	BOLA2	RCC2	SNTB2	RNF39
SLC44A2	DEGS1	FGFR1	ENSCHIG00000015681	ZNF326	ENSCHIG00000027237
SULT2B1	TMEM51	CCNG2	ENSCHIG00000019709	AHSA1	GSDMD
TCP11L2	TSC22D4	CGNL1	ENSCHIG00000023464	NOP58	CD9
FAM214B	DUSP14	TMEM54	TIMM50	SMC6	REEP5
KLC3	STARD5	ABCC4	WDR74	NDUFS3	PCSK1N
FAM83A	MYADM	CALHM2	ENSCHIG00000016592	IPO5	WFDC2
RHOD	MN1	ELMO1	UCHL3	TCERG1	EIF1
SCEL	ASCL2	HAUS4	CYC1	MND1	NAALADL2
NTF3	TIAM1	ACTA1	TRMT1	MYBBP1A	ENSCHIG00000002309
ADIPOR1	TIPARP	SMARCD2	THUMPD3	ACTL6A	PAGE4
NUAK2	TCHH	APEX1	HSPA8	BCS1L	DLX5
CHDH	MDFI	NPNT	TPMT	MRPS23	F3
OPLAH	NPBWR1	RHEB	NUDT5	CDCA2	ENSCHIG00000022108
TSPO	CPEB2	NELFCD	AURKAIP1	HSP90B1	HIPK3
GPR160	CAV1	CCDC92	ABHD11	CHD4	HAGH
STAT3	FAM57A	NUP85	ENSCHIG00000017057	SUPT16H	ELOVL4
CPXM2	2610528J11RIK	TANGO6	ENSCHIG00000019403	ISYNA1	HBEGF
ACTR3	PRODH	TCF19	SERINC2	IGSF8	UPK3B
IDH2	STAP2	EIF2B3	TAF10	ENSCHIG00000018199	EPCAM
CAT	PTS	TAX1BP1	GCAT	BRI3BP	ENSCHIG00000013150
GADD45B	LIMA1	NAP1L5	ENSCHIG00000013811	PTGER2	CRYBG1
CPNE8	WLS	HIST1H2BJ	STARD10	HIST1H1E	EMP2
PDLIM2	TMEM176A	TRBC2	MAP7	THRAP3	NIPAL3
LAMB3	CAST	RNASEH2B	HSPA4L	MCM3	PDZK1
AJUBA	TFAP2A	NSMCE4A	UFD1	NCAPG2	CPEB4
MCC	CCDC3	APLP2	SNRNP25	ASPM	ANAPC2
KRT32	PRSS23	PRNP	RPLP2	DCTPP1	KLK5
GAS7	IGFBP4	HNRNPLL	EIF3L	RAMP2	ENSCHIG00000024459
CHL1	NFIA	TCP1	ENSCHIG00000020581	SCARB1	PPP1R1A
FBXO6	MOB3B	CDT1	ENSCHIG00000012688	HELLS	PITX1
ANO1	SVIL	RBM8A	ENSCHIG00000026136	PKM	TMEM154
CD5	CXCL16	TFAP4	ZNF296	RCC1L	LIPK
IFITM10	MAPRE2	PFDN4	ENSCHIG00000021213	UTP11	OXR1
NUAK1	CHURC1	PRIM1	FH	NDUFS6	KRT36
IL6RA	PLXDC2	S100A6	RAB21	MMP1	ENSCHIG00000019237
SGPP1	BCL11B	PRIM2	SIRT7	DPP4	ABHD5
AIM1L	GAS2L1	PABPC1	ENSCHIG00000013515	ENSCHIG00000024945	GPRC5A
GABARAP	PHLDA2	CYFIP2	TXNL1	BMPER	CYP4B1
TMED3	TMEM132A	1110004F10RIK	PSMB7	BTG1	ALAS1
EGR2	MMP2	GINS1	PSMC3	DDX27	ENSCHIG00000001940
TAF13	LAMA3	SOX9	SLC35B1	ENSCHIG00000006062	BTC
RARRES1	ENAH	SH3RF1	SARS	UROD	PNLIPRP3
ELMO3	STARD10	IRX1	MRPL41	STC1	RDH12
GRHL1	ASB13	LRRC4	NDUFB2	GOT2	POF1B
PTGR1	TNNI2	SRGAP1	C11orf71	NENF	RASSF9
OSBPL5	CBR3	CSNK1E	BZW2	TNS4	YIPF1
CWH43	PGRMC1	EDN1	SLC25A13	ENSCHIG00000022833	LYPD6B
ARL4A	AGPAT4	ITPA	SPINT1	ENSCHIG00000010720	RAB25
FOXN3	CHST15	ID4	RPS5	ENSCHIG00000026948	TRIM29
IGSF3	GRHL3	NXT1	ENSCHIG00000023176	EPM2AIP1	CCDC186
ACADVL	ATP13A3	BNIP3L	HSDL2	ATP5F1C	IL6
TPD52L2	SLITRK6	GAS6	ENSCHIG00000016369	TRIM28	IGFLR1
CIB2	PTGS1	GALM	ENSCHIG00000002530	RBBP8	JAK1
SEPP1	IL6ST	0610010K14RIK	ETFB	GPR180	ENSCHIG00000013076
SCP2	HOXC4	POLE3	COX5B	POLR2G	TTC38
DHX58OS	EFS	MFSD4	PSMG4	DNAJC19	ENSCHIG00000013514
GLUL	KLK8	KRT25	ENSCHIG00000021771	MORN2	PTPRZ1
MYL6	ZFP467	TMEM64	ENSCHIG00000012027	ACER3	ASPRV1
TJAP1	EHD4	EIF4A3	ENSCHIG00000019345	RHNO1	PLA2G7
BBOX1	CXCL14	MCM4	ENSCHIG00000021040	CENPK	43526
KLF10	CYSRT1	RUNX1	UBE2K	DNAJC9	RAB11FIP1
NUDT17	ESRP2	LEPROTL1	ENSCHIG00000012497	SLC1A3	NKPD1
KLK5	MRPL23	EWSR1	ENSCHIG00000005603	SIVA1	COBL
DPP4	ABHD14B	EXOSC2	ENSCHIG00000025424	BCLAF1	ACAP1
MST1R	LIMD1	ME1	RPS27A	PDCD5	CDH1
CITED2	TMEM79	PPP1CC	ENSCHIG00000025737	ENSCHIG00000013910	UGCG
SLC31A2	FMO1	PRKAR2B	ENSCHIG00000007021	SUB1	MAP28
F2RL1	ANTXR1	RPA3	ENSCHIG00000023248	CENPN	ITPKC
FXYD3	LANCL1	YWHAH	RPLP0	ENSCHIG00000006955	PLS3
HSPA4L	PGAP2	PDLIM7	PPP2R5A	TCN1	PLCB4
SDC4	DLL1	GMPR	ENSCHIG00000013644	AHI1	RGS12
EPHX3	MIEN1	SORL1	MLYCD	APCDD1L	EMB
RGN	CLDND1	COPZ2	NAA15	MTHFD1	KRT79
RTKN	SLC26A2	RUVBL2	PSPH	CSNK1G2	MACC1
GPT	TLCD2	RHOF	NDE1	SNRPD3	DUSP1
SLC6A6	ADTRP	ATP5B	SUGT1	PSMD2	ENSCHIG00000011095
ECI2	GPX1	PDHA1	CS	HMMR	GOLGA7
ABHD5	VANGL1	FOXE1	ABCF1	OIP5	ENSCHIG00000020130
CTSD	ZBTB7A	ANO9	ENSCHIG00000005402	KIF11	SPINK4
43526	H2AFJ	HADHB	HIKESHI	ENSCHIG00000014181	OAS1
GM20186	RAB27B	ZNRD1	SMAD7	SMC3	STX19
CRIP1	IQGAP1	ATP5A1	TSR1	GPX1	MARK1
RIPK4	CLIC3	ATP5G2	TOP1	ENSCHIG00000015755	RASGEF1B
SMIM14	SIK1	GPR180	ENSCHIG00000014256	NTMT1	PON3
REEP4	CASP14	ZFP365	HAX1	COQ7	ENSCHIG00000013611
SPTLC3	OCLN	LDLRAD3	ETHE1	BUB1B	SLC52A3
TNFRSF4	SPHK1	SLCO4A1	ENSCHIG00000000386	C1QBP	CHMP4B
GM15912	DUSP7	CREB5	LCN2	ENSCHIG00000015166	SORT1
DHRS3	IKZF2	9530036O11RIK	NDUFB5	AURKA	ENSCHIG00000023289
ARHGAP1	PLAGL1	IDH3A	TNNT1	RPS18	C1orf68
LY6A	DGAT2	MED28	ENSCHIG00000012524	ENSCHIG00000019398	BICDL2
PHLDB3	SOWAHC	MDH2	SDF2L1	CCDC34	MAP1LC3A
SERPINA3B	PSAT1	ADK	CCT5	PYCR1	DLGAP4
CALCOCO1	ABHD11	NUP62	ECI2	FAM171B	PPP2R2B
PQLC1	PTPN14	CBR4	UBE2A	ENSCHIG00000015151	TEC
TNS4	FAM89A	GM28875	DMAC2L	ENSCHIG00000021423	ASL
FAM212B	KRT77	MAP4K1	RPL11	EFTUD2	ENSCHIG00000022729
OSBPL1A	KCTD1	DYNLT1A	MACF1	TOMM70	ENSCHIG00000004838
PDCD6	AUTS2	CHP1	ENSCHIG00000018517	GADD45GIP1	PCSK6
FHL2	ALDH9A1	UBE2E1	CUTA	DCUN1D5	MKNK1
LPCAT3	B4GALNT1	AIM2	ETFA	METAP1D	ENSCHIG00000011227
SQSTM1	AGO4	GCLC	RNF34	C6orf203	TSPAN2
XDH	RIPPLY3	SF3B4	UQCRQ	SF3A3	MTURN
XPC	SPRR1A	NAB2	DOHH	MRPS22	PTK6
HSDL2	CYB5A	DONSON	CCDC124	VPS36	PTPN13
RASGRP1	GM15050	H3F3B	HPRT1	CDCA3	ANKRD35
CNPPD1	GSTT3	ZC3H14	ENSCHIG00000022046	SRSF4	HK1
ALS2CL	RASSF7	BEGAIN	ENSCHIG00000025365	SGK3	ENSCHIG00000023823
TNIP2	UGP2	DSN1	ENSCHIG00000024804	INTS13	ENSCHIG00000008397
RORC	ACSL1	CPS1	PRMT3	ALDH4A1	PSORS1C2
2310039H08RIK	CYB5R3	FLRT3	BMP2	POLD1	ENSCHIG00000026317
FAM63B	COL8A1	TSEN34	TMEM160	NDUFS2	CCDC183
PRLR	ZFP787	DVL2	ARPC1B	ENSCHIG00000024013	IER3
PRR13	SMIM10L1	TENM2	ENSCHIG00000010336	ENSCHIG00000012405	SHF
ATP6V1E1	SOX6	DTNB	ENSCHIG00000025054	FADS1	FAM160A1
RNF208	PTGES	HSD11B2	ENSCHIG00000014125	ENSCHIG00000022516	CEACAM16
CHMP1A	CLDN4	PIANP	WDR33	KIF15	ZFAND5
ANGPTL4	PHLDB2	ARL15	TRNT1	CBX5	ENSCHIG00000019424
EPHB6	SRPK2	B9D1	SF3B5	SLC25A3	FBP2
CISD3	AOX4	ELOVL7	ENSCHIG00000016585	BAZ1A	DENND2C
1810058I24RIK	BMPR1B	PTPRE	CNPY2	TPR	CNN3
REEP5	PALLD	DCT	EIF3I	ADK	SLC26A2
ARPC5	5730559C18RIK	ANKRD10	ENSCHIG00000013788	LONP1	ADGRF4
SEC14L2	SRCIN1	PLK3	ENSCHIG00000026247	ENSCHIG00000008340	RNF180
PMAIP1	MET	MMD	ENSCHIG00000014213	TCOF1	ENSCHIG00000012186
TSHZ2	CD1D1	ADAMTS1	NSFL1C	DDX39B	NFE2L3
ASPG	TMEM125	SPINT2	MPV17L2	ENSCHIG00000013418	EMC4
RDH14	ELF1	VDR	LARS	ENSCHIG00000026001	REC8
GALNT18	IL1RAP	SYT5	PSMD1	TM7SF3	CUL3
HERPUD1	RAB27A	ISM1	ENSCHIG00000018146	EIF3K	ENSCHIG00000023791
RP9	IGF2BP1	CPSF4L	TRAM1	COMT	EZR
C130032M10RIK	FAM213B	SERPINA9	YWHAB	DEPDC7	ANO10
ACAD9	GALNT6	KCNIP2	NDUFAF8	E2F8	RNF19B
ALOX12E	ITPR2	LYRM4	ENSCHIG00000017097	EIF2AK4	TOM1
ARHGAP25	PROM2	GPSM2	CTTNBP2	CAD	ENSCHIG00000022816
FSTL3	XBP1	UBE2E3	S100A12	EOGT	CRYBG2
CAPZB	CALML4	EXOSC5	CTH	IFT74	NAPRT
RAB32	HIC2	KRT71	ASPSCR1	POLR2F	HBBC
TMEM9B	SHISA5	FAM216A	EIF2B4	BUB1	MYO18A
CHMP4C	SPPL3	EMG1	HDDC2	ENSCHIG00000006450	CAPSL
PDLIM4	RBP2	SMPDL3B	ENSCHIG00000019077	MYH3	EMC7
TMEM184A	DLGAP4	TCF7L2	GLRX3	ENSCHIG00000024357	OSTF1
RTN2	RHOBTB1	2610524H06RIK	ETFDH	ENSCHIG00000019520	CLIP1
ENTHD2	ZYX	GM26894	ACOT9	FAM207A	KLK14
ABCD4	HMGN3	LMO4	CCDC91	MRPL39	CYP2W1
LAMTOR4	IPMK	SOX5	ENSCHIG00000020636	EXOSC7	ENSCHIG00000025063
IER3	WNT3	ASF1A	HIST1H2BD	ENSCHIG00000020173	ENSCHIG00000006587
PTGER4	SPRYD3	SEH1L	TRAPPC5	DDX1	ENSCHIG00000023193
	ENGASE	RHEBL1	SCD	KIFC1	RAB10
	TRIM16	GPC4	CHORDC1	KHSRP	ATP6V0B
	MIF	GM12446	NDUFA5	ILF3	PRDM1
	TNKS1BP1	GYLTL1B	SNF8	PRPF40A	EXPH5
	SLC9A3R1	IRX2	PMPCB	THYN1	DNAJB4
	HSD17B7	ZBTB38	QDPR	SGO2	ENSCHIG00000018489
	PDGFC	ASPSCR1	NUDT16L1	NDUFAB1	CKM
	PTPRZ1	P2RX7	EIF3B	DEPDC1B	CARHSP1
	TRIM8	NONO	RRP12	ENSCHIG00000024135	SCP2
	COMT	ARHGAP10	MRPL2	WDR76	ATP6V0A4
	L3MBTL3	FRMD4A	KMT5A	LUC7L	FAF1
	CACNB3	HIVEP3	ENSCHIG00000020168	BCL7C	ENSCHIG00000012892
	UST	CD24A	NUB1	LUZP1	SMYD2
	PTGFRN	1700097N02RIK	CARNMT1	KRT23	LRRC1
	ZFAND5	EMID1	NDUFA6	AATF	NKD1
	VAT1	SPATA24	ENSCHIG00000009985	ENSCHIG00000018516	CFP
	ARPIN	TOMM20	HERPUD1	UQCRC1	ATP13A5
	KDM6A	COL4A1	INO80	PSMA3	PIBF1
	SSBP2	KLF13	RARS	NAA38	ENSCHIG00000025429
	TUBA4A	TFG	PPP3CC	TFDP1	ATP8B1
	SLC27A3	MAP3K1	ENSCHIG00000024164	ANAPC13	HACL1
	SEMA4D	AP2M1	RET	RRP9	CLCA2
	BNIP3	INTS10	TBL3	TFB2M	ITPRID1
	TOR3A	PI4K2B	NADK	RRM2	ATP6V1H
	SYNE2	NFE2L3	CD82	WRNIP1	ENSCHIG00000017433
	GJB6	TCF3	ENSCHIG00000018571	CD3EAP	AQP9
	ART4	SRSF4	DCAF13	SKA1	CLIC1
	MICALL1	RAD1	ENSCHIG00000024075	STOML2	IFI30
	MYO1E	TBC1D7	TMEM205	SETBP1	NAAA
	ABR	FAM132A	PRPH	ENSCHIG00000011680	HSPA2
	ABHD6	RAB34	S1PR3	ENSCHIG00000013117	TACSTD2
	CD55	ACER3	PHEX	CCT3	MYO6
	CCNG1	SAT1	MRPL21	RAD21	ENSCHIG00000018633
	PRDM11	SHMT2	ISCA1	CBX2	RIOK3
	POLR3G	STEAP4	ENSCHIG00000004225	ENSCHIG00000016601	ENAH
	SMIM5	DAP3	ENSCHIG00000013830	ARMC6	HOMER2
	FAM101B	YIF1B	PWP1	ANLN	ENSCHIG00000026242
	AGFG2	SGK3	NOA1	MRPL55	TM9SF2
	TTC3	DYNC2LI1	COX6B1	NOP9	BAIAP2L1
	CCDC80	AHCYL1	PSMD12	ENSCHIG00000000247	ZPR1
	GALNT1	PDZD2	NSMAF	FBXO5	MYRFL
	MT-CO1	BCL11A	NDUFAF5	PHAX	TMOD3
	TANC1	ICA1	FAM173A	DTYMK	PALMD
	OGT	MERTK	ENSCHIG00000013325	ZSCAN21	RAB17
	PCDH1	GM5860	ATP5IF1	ZNRF3	NFIL3
	PHB	TGIF1	IL4I1	MCM10	ENSCHIG00000025376
	ZFP667	OSGEP	UBN2	ENSCHIG00000014217	IL22RA1
	IFFO2	ADCY7	NANS	ENSCHIG00000019082	ENSCHIG00000015667
	TSPAN9	HSPA2	ZNF385A	ENSCHIG00000012124	ENSCHIG00000010199
	FZD6	SCNN1B	DENND2D	VAV3	PSTPIP2
	MVK	SGF29	ZBTB7A	PINX1	ATP11B
	GLS	XRN2	RAD23B	SNCAIP	OS9
	PLA2G4A	CIRBP		THUMPD1	KIF13B
	CEP170B	GM5914		ENSCHIG00000025680	DNASE1L2
	NOX4	ST5		EEFSEC	C1GALT1
	GLRX	ASAP2		RRP8	GJB2
	VIMP	ACOT7		PUS7	ENSCHIG00000022217
	LMO7	RDM1		CCDC18	ASPG
	SLC22A18	PLK5		BMP7	LYPD5
	PLCB1	LRRC42		ACIN1	LRRC26
	ATP2B1	NDUFV1		GINS1	OR51E1
	PCSK2	ST14		TMEM106C	ATP6V1C2
	4833423E24RIK	TUBGCP2		GMPS	SDC4
	CLK1	PAQR5		ENSCHIG00000021753	CMYA5
	HBB-Y	N4BP3		ENSCHIG00000025646	TLCD1
	RNF144B	TMEM57		GUF1	ENSCHIG00000011258
	RBM47	LMO2		CCAR1	CHMP2A
	2010107G23RIK	PAPPA		MSH6	RASAL2
	DIAPH1	CNIH4		CSAD	ENSCHIG00000024358
	HEBP1	ARF5		DOCK8	MSRB3
	SLC9A1	PRR7		SLC43A3	CHL1
	AHCYL2	CEP70		YY1	GPR87
	TMEM238	NXPE4		G3BP1	APPL2
	CPOX	PCIF1		MYH7B	TM7SF2
	PNRC1	PEAK1		RPP21	SORL1
	PPP1R9B	PIAS2		CDC45	SCNN1B
	CMIP	LAMB1		GPATCH4	EREG
	TCN2	NDNL2		ENSCHIG00000006508	XG
	ICAM1	RAI14		RNF187	RNASEK
	PLEKHN1	ZFP566		SRSF9	ENSCHIG00000010101
	CREB3L1	MLLT3		PPIG	MST1R
	PPP1R15A	GM12355		ENSCHIG00000017426	ENSCHIG00000011132
	ADH7	NAA10		TUFM	PPP1R14C
	NAGK	PNLDC1		RACGAP1	ENSCHIG00000009551
	CLSTN1	PTPRK		RFC1	LRRC15
	ZFP652	NIPSNAP1		SCAND1	GPR155
	STAT1	B9D2		CDC5L	ABLIM1
	CFAP43	VDAC2		KNOP1	GABARAPL2
	YBX3	ANKRD29		CHEK2	TMEM9B
	ZFP64	GPM6B		CUEDC2	MICAL2
	EPHX2	1110001J03RIK		KNL1	SECISBP2L
	HNMT	PIK3CG		PUM3	ADTRP
	ADGRL2	ZFP207		MRPL22	PRSS27
	MTMR10	STRN		ENSCHIG00000009676	ENSCHIG00000016104
	NREP	IFT27		NUSAP1	ESRP1
	AGPAT3	ISCU		ENSCHIG00000026231	MAT1A
	ANTXR2	GM973		CTCF	ENSCHIG00000012432
	RAB10	IRAK1BP1		ENSCHIG00000012347	KLK8
	S100A13	ELMO2		QTRT1	ENSCHIG00000007290
	PACSIN3	CCNI		CFL2	STX11
	STOX2	MTX2		ENSCHIG00000022109	CRYL1
	ARHGAP27OS2	FGFR2		TRMT2A	POLB
	SH3BP1	CDK2		PTCD3	ACP7
	CREBBP	MIIP		ENSCHIG00000010743	STIM1
	IMPA2	SCHIP1.1		ENSCHIG00000009008	PLEKHM2
	SOCS6	RTF1		RPP38	IL20RB
	ZBTB4	PSMB4		PRC1	DHX32
	COL16A1	TMEM138		ENSCHIG00000022536	ENSCHIG00000005099
	HBEGF	RBM22		CRYM	PIM3
	FAM126A	RTCA		ENSCHIG00000021190	ENSCHIG00000019133
	ACE2	RNF220		CCS	TACC2
	AMOTL2	SCX		DNLZ	MARVELD3
	SNX15	TSPAN5		SGTA	GJB4
	DAPP1	PCK2		CWC27	ENSCHIG00000005334
	ATP1B3	GINS2		CASP8AP2	RAB15
	OAS1F	NELFA		NAP1L4	ME1
	RCN1	1110051M20RIK		ENSCHIG00000002443	LAMP2
	PHACTR2	CSPG4		PHOSPHO2	OTUB2
	PCSK2OS1	TECR		KIF2C	NDFIP2
	RAB22A	POLR1C		PSPC1	FAM83H
	HIVEP2	RFC3		R3HDM1	SLC7A4
	NIPAL4	EVA1A		RBM28	CYP4F22
	EXTL1	TMEM41A		NDUFA8	TGM1
	MT-ND4	SARDH		KDELC1	HSD17B8
	PPP2R3A	NHSL1		NOL8	RAP1GAP
	SPINK8	NMB		DHX36	SLC38A3
	SERPINB1A	MYL1		MRM1	ENSCHIG00000021089
	GRAMD2	MND1		TMEM183A	ENSCHIG00000026673
	PLEKHH3	IDH1		FASN	ADGRF2
	ADAMTS14	SLC39A11		MRPS14	ENSCHIG00000020913
	IL33	AMMECR1		ENSCHIG00000015849	HCK
	SCUBE2	PALM		LTA4H	ENSCHIG00000009453
	FAM110B	CETN3		ENSCHIG00000021323	ENSCHIG00000026755
		ATP6V1G1		RAE1	LONP2
		GNG8		CHCHD3	GPX2
		GM15222		SLC29A1	OSER1
		PSMC3		ANAPC5	ENSCHIG00000017732
		FZD7		EZH2	ELF1
		SYNM		E2F2	THEG
		TNNC2		NOL9	ENSCHIG00000008218
		ZNRF3		TXNDC12	ELL2
		PLSCR4		ENSCHIG00000018345	RAB18
		MLF2		HINFP	GYG1
		HIST3H2A		ENSCHIG00000016876	IL10
		OSCP1		ENSCHIG00000017044	TMPRSS4
		PYGB		SAMM50	RAB24
		GCNT1		ENSCHIG00000015417	UBFD1
		GNB1L		RBFOX2	MAP3K8
		ZFP367		ATP5PB	SCN9A
		DDI2		C21orf91	PPT2
		MTMR11		NUFIP2	HSD17B14
		DDX5		KIF23	HKDC1
		WBSCR27		NOL6	SLC6A18
		RASGEF1B		RIOK1	MRC1
		SELK		BTG3	PCDH1
		SSTR2		RSBN1	ADCK5
		ACP1		SNRNP200	SERPINE3
		DLX1		CFAP20	NOXA1
		RPA1		FN3KRP	MYO1E
		KRT73		PCNA	CD69
		6330403L08RIK		PUS1	CYP1A1
		HS3ST6		ALYREF	NDUFB7
		KRT34		ENSCHIG00000022390	MYH6
		STX16		TRAP1	LLGL2
		CARKD		ROCK1	FZD6
		CHCHD6		HCCS	KRT39
		ZFP7		PSRC1	ENSCHIG00000009641
		HIST1H2BM		SPR	SIAH2
		FH1		CREBZF	ENSCHIG00000019438
		NFATC1		GALT	ELOVL7
		APOO		ENSCHIG00000000162	ENSCHIG00000014010
		CERS4		ENSCHIG00000010346	RHEX
		TSPAN7		TMEM126B	CYP17A1
		GM13305		PGS1	SAMD9
		BC034090		NOC3L	ENSCHIG00000005278
		TSPAN33		URI1	FAM83A
		RMND5B		BARD1	BAIAP2
		CCBE1		PSMD10	SLC47A2
		RNMT		SNRPA	SERPINB8
		D10WSU102E		ENSCHIG00000015629	CLIC3
		KIZ		BIRC6	ABI1
		DKK3		PES1	FAM81A
		CERCAM		MPHOSPH10	ACADVL
		LRRN2		ENSCHIG00000017456	CYLD
		GRB14		CEP164	BICD2
		AI464131		ENSCHIG00000021231	SLCO3A1
		TMED4		ENSCHIG00000012662	LCP1
		DXO		RFC3	KIFC3
		SUMO1		GSS	ANKRD55
		GNAI2		DNPEP	TRIM59
		MICALL2		NOC2L	PLK3
		CFAP20		PRKAR2B	PNPLA8
		HIST1H3G		MRPL46	SGMS2
		3010003L21RIK		DPH7	C1QA
		TMCO1		WDR34	ENSCHIG00000016787
		ATP6V1B1		ENSCHIG00000020840	ENSCHIG00000021181
		AURKAIP1		PKP4	EPHA4
		SSFA2		TRIM37	FAM83B
		TKT		HERC2	RASEF
		GPSM3		NTHL1	MAPK15
		RAB3IP		ARFIP2	ENSCHIG00000020121
		DCLK3		UTP3	OCLN
		HIST1H1D		TCF3	MPZL3
		SIVA1		LPAR3	PECAM1
		ARL6		ENSCHIG00000022992	ENSCHIG00000009100
		SLC43A1		CMBL	NDEL1
		UBE2A		IFT27	RAB2A
		PRUNE2		UTP25	ALG14
		LRWD1		SLC25A33	GCNT7
		DDX52		EMC9	SBDS
		RNASEH2A		HSPA9	TFF3
		TMX1		RRP1B	RAB27B
		MPC1		NIPSNAP1	CHCHD7
		GPS2		SEPHS1	IL33
		COL9A3		ENSCHIG00000021327	LGALS15
		CACFD1		ENSCHIG00000010079	SLC22A18
		RNASET2B		ENSCHIG00000021506	HOOK3
		DTX3		ATF4	ABCD1
		PRR29		MRPL58	DAAM1
		HAUS1		PTPN1	ANKRD29
		DOCK10		AAAS	TMEM87A
				MELK	ENSCHIG00000026012
				ENSCHIG00000004827	HMOX2
				CLPTM1L	ZBTB16
				CEP83	PPL
				SAT2	DSC2
				GOT1	ZNF655
				CMTM5	CLIC4
				ENSCHIG00000005794	CLIP4
				NSD3	ATP10B
				RBM38	ABCA12
				CLEC4G	CPM
				COPS3	ENSCHIG00000013282
				PAK1IP1	ERBB3
				SPC25	F2RL2
				CIP2A	VNN1
				NLE1	CCL5
				MED16	WIPI1
				ETV5	ENSCHIG00000019939
				ENSCHIG00000010662	IRF7
				EEF1B2	RERG
				WDR3	LSMEM2
				MTF2	VAPA
				CSRP1	RADIL
				FMC1	MYH14
				ENSCHIG00000013973	ENSCHIG00000024629
				RTN4IP1	LPCAT2
				ENSCHIG00000014163	ENSCHIG00000008405
				NXT2	IL1RL2
				TIMELESS	DOCK4
				MRPL42	ENSCHIG00000013458
				TWISTNB	TEX264
				CXCL9	SLC7A8
				PTP4A2	JMY
				PKMYT1	MUC15
				AIFM1	HM13
				SLC35B2	PCYOX1
				DCK	ENSCHIG00000024491
				MPHOSPH8	PRKG2
				THAP7	MOSPD1
				CCDC58	TBC1D2
				PRRC2A	FXYD6
				CCL20	KLHL4
				KMT5C	ENSCHIG00000018052
				PACSIN2	IDH3A
				CCDC88C	LYPD3
				TEDC2	RHPN2
				SNW1	ANKH
				GAS8	CCDC6
				ENSCHIG00000018678	ARRDC4
				UFSP1	SLC22A5
				FKBP11	FAM32A
				PURA	SCIN
				CRELD2	MGST2
				FHL3	GIPC1
				ZNF24	ARFIP1
				ENSCHIG00000025620	ENSCHIG00000018067
				ATIC	EPHX2
				USP39	CALCOCO2
				RAD23A	REEP3
				EWSR1	C1orf116
				MRPL35	LYST
				ENSCHIG00000007905	CDKN2AIP
				ATP2B1	JUP
				PPIB	RIN2
				KIF4A	ENSCHIG00000024195
				DCT	XKRX
				ZWILCH	LGALSL
				RPL27	ECPAS
				SLC20A1	PLIN2
				H2AFY	TEX14
				TMUB1	TRIP11
				TBC1D31	TSC22D2
				ISG20L2	FOXC1
				VSNL1	ARG1
				ENSCHIG00000025958	MTMR2
				PML	SUCO
				MRPS27	ENSCHIG00000021152
				STXBP6	ENSCHIG00000015705
				MANF	IL17RC
				ARHGEF19	TCF25
				ACLY	MAPKAPK3
				ACAD8	GATA6
				CGAS	ZNF205
				APEX2	AKR1D1
				QSOX2	CLCN3
				ENSCHIG00000022286	PARD6B
				PIH1D1	ERMP1
				ASPH	ENSCHIG00000019212
				PLRG1	CIART
				GPT2	MAPK13
				DECR1	DEGS2
				ENSCHIG00000014621	ENSCHIG00000021177
				ENSCHIG00000025979	ENSCHIG00000012976
				TTLL1	ENSCHIG00000014470
				CEP78	ENSCHIG00000002343
				DKKL1	MAPT
				ENSCHIG00000012087	CSRNP1
				RAB20	ENSCHIG00000026953
				DDIT3	NCMAP
				RAB8A	ADGRG6
				PSMD6	FRMD3
				VDR	DIPK2A
				PPM1B	WWC1
				DGCR8	STEAP4
				HR	STC2
				RNF130	ENSCHIG00000006125
				CENPH	ACE2
				FAM241B	SMPDL3B
				ENSCHIG00000024981	ENSCHIG00000014081
				MESD	TPRG1
				HMGXB4	MRPL14
				ENSCHIG00000013276	RPS6KB2
				AHCTF1	EDF1
				MEN1	BLOC1S2
				PLA2G4A	LAPTM4A
				BIRC2	DYNC1LI1
				HJURP	CAMKK1
				ANKRD9	SPINT2
				NDUFB4	CCDC127
				TARBP1	ENSCHIG00000018045
				ENSCHIG00000017907	BLNK
				WDR18	PRPF4B
				THG1L	CWH43
				HMGCR
				CKS2
				ENSCHIG00000024636
				DIS3
				GFM1
				G3BP2
				MAP3K5
				TJAP1
				FARS2
				SLC35E3
				ENSCHIG00000010802
				TMEFF1
				TSPAN6
				UCKL1
				UTP4
				BRIX1
				UBE2T
				LEO1
				EHMT2
				ENSCHIG00000018560
				MTAP
				DGKZ
				EMD
				ATAD5
				ENSCHIG00000010723
				GEMIN5
				ENSCHIG00000023204
				CPSF1
				CDADC1
				ILF2
				ENSCHIG00000017856
				DDX55
				MED30
				ERCC6L
				PDCD11
				ENSCHIG00000023155
				DACH1
				EIF4G3
				ENSCHIG00000011757
				SRRM1
				ENSCHIG00000013302
				PARPBP
				NCAPD2
				LSM3
				SQLE
				ATRIP
				RALY
				EP400
				ENSCHIG00000012102
				CDC27
				CNBP
				RBBP9
				ESCO2
				SASS6
				DCPS
				GNA11
				ELAVL1
				DNAJC28
				LZTS1
				NDC1
				SLC38A1
				TYW3
				AP3B1
				BTBD7
				MTX1
				ZC3H8
				RPAP3
				GPAT4
				EXOSC3
				PDCD7
				NSMCE2
				SMPD4
				SNRPN
				MCM4
				SRFBP1
				DIAPH3
				SPATA5L1
				WNK3
				LARP1
				LCK
				ZBTB3
				TTC27
				RPS4X
				STRAP
				GCDH
				ENSCHIG00000000167
				CCNA2
				CEBPZ
				ENSCHIG00000025826
				MIPEP
				N6AMT1
				ENSCHIG00000013645
				SREBF2
				RCC1
				EGR3
				MDN1
				MAP2K5
				POLA1
				BRCA1
				PDIA5
				SF3A2
				MOXD1
				CHPT1
				ENSCHIG00000010477
				ENSCHIG00000017954
				PCGF6
				MTERF3
				FAM83D
				SRSF11
				ENSCHIG00000025239
				HARS2
				SRSF2
				ENSCHIG00000015338
				BYSL
				URB1
				PPRC1
				TEX30
				ENSCHIG00000008037
				TMED4
				FERMT1
				CENPJ
				ORC1
				ENSCHIG00000015747
				CBX3
				DRG2
				ENSCHIG00000008043
				NVL
				ENSCHIG00000004169
				NARS2
				RAD51AP1
				TAF5
				FMO2
				ENSCHIG00000013372
				ENSCHIG00000013296
				DLGAP5
				ENSCHIG00000019380
				METTL26
				ELOF1
				STT3A
				MRPS31
				POLQ
				RRAS2
				RBM10
				LTO1
				NCLN
				MRPL51
				KHDRBS1
				ZNF454
				ENSCHIG00000010985
				ENSCHIG00000007280
				ENSCHIG00000007924
				MRPL12
				LSM5
				SPPL2A
				PSMB5
				ENSCHIG00000014161
				VCP
				SLC7A11
				DOK5
				DHTKD1
				ENSCHIG00000016160
				SUDS3
				E2F7
				NUP205
				NAGPA
				ENSCHIG00000019766
				PNPLA4
				NMNAT1
				BBS12
				ENSCHIG00000014016
				THOC1
				BRCA2
				TCF19
				SON
				GJC1
				L2HGDH
				LRRC45
				RPL10A
				PAXIP1
				BUB3
				LPIN2
				TFAM
				PRKAG2
				MPP6
				COPRS
				CHAF1A
				HOXC8
				SYMPK
				TMEM258
				ICMT
				METTL21A
				DDX31
				DEPDC1
				ZNF281
				SPDL1
				DCBLD2
				PTPN18
				POU2F1
				ENSCHIG00000007449
				ENSCHIG00000025474
				CSNK1D
				THOP1
				RNF32
				ENSCHIG00000023211
				ENSCHIG00000026248
				SMG5
				ENSCHIG00000014740
				UXT
				GLCCI1
				CRNKL1
				PTPMT1
				ENSCHIG00000018563
				BRD2
				MIA3
				RBBP5
				MCAT
				WDHD1
				ENSCHIG00000010963
				GPATCH11
				ENSCHIG00000023669
				RIMS4
				CKAP2L
				SHROOM2
				TSEN2
				XRCC5
				TOPORS
				CDK20
				TPRKB
				MED1
				CCNT1
				QTRT2
				BET1
				FBXO15
				ENSCHIG00000016654
				DHX57
				HAUS6
				MTRF1L
				ENSCHIG00000012681
				ZNF335
				SMG6
				STK16
				C1orf194
				ENSCHIG00000009659
				ALAD
				BOLA3
				NUP85
				IRAK1BP1
				ZNF830
				MALT1
				NCAPH2
				CIZ1
				ENSCHIG00000010312
				TMEM218
				DGCR2
				ENSCHIG00000019416
				STAMBPL1
				CCDC181
				DCTD
				ENSCHIG00000010787
				ORC5
				ENSCHIG00000023481
				BCAM
				NCOR1
				SLC39A14
				MRPL28
				NUP93
				RHOT1
				ENSCHIG00000015553
				CHD1
				ENSCHIG00000011269
				TSFM
				MAN1A2
				ENSCHIG00000020488
				ENSCHIG00000017916
				MAP9
				NCAPD3
				HARS
				ENSCHIG00000019981
				DNTTIP1
				IMMT
				PTOV1
				GTF3C5
				CPO
				EXTL2
				DALRD3
				YWHAE
				POLE2
				ENSCHIG00000019943
				CSGALNACT1
				ARL3
				ID4
				ENSCHIG00000010409
				ACYP1
				CNTRL
				ENSCHIG00000017459
				ENSCHIG00000012256
				PSAT1
				ANKRD54
				DDX42
				BRPF1
				TARDBP
				MTFMT
				SSSCA1
				ENSCHIG00000026929
				ENSCHIG00000014979
				ENSCHIG00000018735
				VGLL4
				ENSCHIG00000010354
				FGFR1OP
				YAE1
				PSMG2
				NFRKB
				GPATCH8
				TTC14
				CENPU
				CENPT
				L3MBTL2
				YRDC
				NSUN5
				SLF1
				KLHL15
				ENSCHIG00000023561
				GCC2
				YTHDF3
				INCENP
				XRCC1
				COX10
				PVR
				ICE1
				MSH3
				PLK4
				FKBP3
				ENSCHIG00000022308
				ENSCHIG00000017733
				CEP55
				RNASEH2B
				MRPS34
				CCNL2
				NUTF2
				RFC2
				ENSCHIG00000005280
				BCR
				ENSCHIG00000024132
				PAGR1
				HUS1
				PFKL
				ENSCHIG00000014108
				ENSCHIG00000024903
				ENSCHIG00000017357
				EIF4A3
				IARS2
				ENSCHIG00000010543
				ENSCHIG00000025587
				NARS
				KTN1
				ABCB7
				SF3B6
				RHOBTB3
				APTX
				ENSCHIG00000025916
				HIRIP3
				ZNF236
				UMPS
				KPNB1
				CIC
				NSDHL
				YLPM1
				BAZ2A
				NEMF
				ENSCHIG00000021907
				ENSCHIG00000027235
				TSPAN18
				MINDY2
				TMEM120A
				RRS1
				SLC6A6
				ENSCHIG00000009421
				HDLBP
				U2SURP
				RPL32
				UNC5C
				PRDX3
				RPF2
				SMNDC1
				ENSCHIG00000009045
				TNRC6B
				REPIN1
				GSR
				EGFR
				RPS15A
				TNFRSF6B
				DUSP23
				ENSCHIG00000025817
				UTP20
				SLC22A15
				POP1
				SMARCB1
				ENSCHIG00000026771
				HACD3
				KAT8
				TTK
				SCN4B
				NEDD1
				HIST1H2BI
				CCNH
				PPP4C
				ENSCHIG00000020881
				ENSCHIG00000021056
				TLN2
				NME4
				NDUFAF3
				TMA16
				LIPT1
				OSGEP
				RBM45
				ENSCHIG00000010745
				PIGP
				DCAF11
				REV1
				PGM2
				ENSCHIG00000019219
				CYP51A1
				ZNHIT6
				ENSCHIG00000026661
				COQ9
				GPHN
				HAT1
				RLIM
				PRR11
				NQO2
				C11orf58
				SPEN
				YEATS4
				RABEP1
				USP36
				CEP135
				SAFB2
				C1orf131
				IWS1
				PCYOX1L
				RPP30
				JADE2
				ENSCHIG00000022895
				EME1
				ENSCHIG00000016162

### Sheet: IRS_overlapped
								57(4%)	69(4.8%)
								LGALS3	S100A11
								KRT79	SFN
								ANXA1	KRTDAP
								PERP	KRT14
								DUSP1	KRT5
								CDKN1A	KRT1
								ITM2B	KRT10
								JUP	TACSTD2
								HSPB1	KLF5
								KLK10	KLF4
								BARX2	GLTP
								SBSN	DSP
								CLDN1	AHNAK
								PPP1R14C	SERPINB5
								LYPD3	KLF3
								RAB25	LYPD6B
								DHX32	PPL
								KRT7	IL17RC
								TRIM29	ASPRV1
								IL20RB	CDH1
								MAPKAPK3	MGST1
								KRT17	EZR
								GSN	METRNL
								GJB4	ELL2
								EMP1	TMPRSS4
								PLBD1	CST6
								ITPKC	KLK7
								RIN2	BAIAP2
								LAMP2	HAGH
								GPR87	SEMA3F
								PLCD1	SMTNL2
								TXNIP	FAM81A
								ZBTB7C	OSTF1
								PIM3	ELOVL4
								CYP4B1	CHMP4B
								FAM83H	LRRC1
								POF1B	THEM5
								SULT2B1	PLS3
								KLC3	TIPARP
								FAM83A	CPEB2
								SCEL	STAP2
								TSPO	CAST
								GADD45B	ENAH
								CHL1	KLK8
								PTGR1	CLDND1
								CWH43	SLC26A2
								ACADVL	ADTRP
								SCP2	RAB27B
								BBOX1	CLIC3
								KLK5	CASP14
								MST1R	OCLN
								SDC4	KRT77
								ABHD5	ACSL1
								REEP5	CLDN4
								ASPG	ELF1
								TMEM9B	SPPL3
								IER3	DLGAP4
									ENGASE
									PTPRZ1
									ZFAND5
									MYO1E
									PCDH1
									FZD6
									SLC22A18
									EPHX2
									RAB10
									HBEGF
									ACE2
									IL33

### Sheet: hair_shaft_overlapped
									26（1.3%）	67（3.3%）
									MSX1	DCN
									KRT35	SNRPB
									DLX2	H2AFV
									HOXC13	MYCN
									SLC25A5	MCM7
									B9D1	DEK
									MDH2	SSRP1
									PSMB4	MCM5
									NDUFV1	TKT
									NAA10	CUX1
									ACSL3	RFC4
									APOO	EFNB1
									GJA1	EMG1
									CCND1	NSMCE4A
									ACOT7	SAP30
									BMP4	PRDX4
									LRRC42	SHH
									CYFIP2	TCP1
									RASL11A	LHX2
									PTPRE	KLF13
									HIST1H1D	BNC1
									AURKAIP1	NUDT21
									PSMC3	RUVBL2
									SMAD7	XRN2
									UBE2A	MND1
									ASPSCR1	GPR180
										ACER3
										SIVA1
										OIP5
										CCDC34
										SRSF4
										SGK3
										ADK
										DDX39B
										TM7SF3
										ZNRF3
										BMP7
										GINS1
										SRSF9
										ANAPC5
										CFAP20
										PCNA
										RFC3
										PRKAR2B
										TCF3
										IFT27
										NIPSNAP1
										PKMYT1
										EWSR1
										DCT
										STXBP6
										VDR
										UBE2T
										MCM4
										MOXD1
										TMED4
										TCF19
										RNF32
										NUP85
										IRAK1BP1
										ID4
										RNASEH2B
										RFC2
										EIF4A3
										TSPAN18
										OSGEP
										HAT1
