## Supplemental Figure 5 for "A single-cell transcriptome atlas during Cashmere goat hair follicle morphogenesis"

### Sheet: Sheet1
Name	Company	Information
Rabbit monoclonal anti-LEF1	Cell Signaling	Cat# 2286, RRID:AB_659971
Rabbit polyclonal anti-CTNNB1	Proteintech	Cat# 51067-2-AP, RRID:AB_2086128
Rabbit anti-VDR	Proteintech	Cat# 14526-1-AP, RRID:NA
Rabbit polyclonal anti-HOXC13	Sigma	Cat# HPA051634, RRID: AB_2616459
Mouse monoclonal anti-K15	Abcam	Cat# ab80522, RRID:AB_1603675
Rabbit monoclonal anti-BMP2	Abcam	Cat# ab214821; RRID:N/A
Mouse monoclonal anti-PCNA	Santa Cruz	Cat# sc-25280, RRID:AB_628109
Rabbit polyclonal anti-SOX9	Millipore	Cat# AB5535, RRID:AB_2239761
Donkey Anti-Rabbit IgG H&L (Alexa Fluor® 555)	Abcam	Cat# ab24273; RRID:AB_778767
Goat Anti-Mouse IgG H&L (Alexa Fluor® 488)	Abcam	Cat# ab150113; RRID:AB_2576208
HRP-labeled Goat Anti-Rabbit IgG(H+L)	Beyotime	Cat# A0208; RRID:NA
HRP-labeled Goat Anti-Mouse IgG(H+L)	Beyotime	Cat# A0216; RRID:NA
